# Palaeogenomics suggest domesticated camelid herding and wild camelid hunting in early pastoralist societies in the Atacama Desert

**DOI:** 10.1101/2024.10.09.617380

**Authors:** Conor. O’Hare, Paloma Diaz-Maroto, Isabel Cartajena, Michael. V Westbury

## Abstract

The domestication of camelids played a significant role in the development of Andean societies. Although South American camelids can be osteometrically classified as large (putatively *Lama*), or small (putatively *Vicugna*), it is difficult to differentiate between wild or domesticated. Here we utilise palaeogenomic data to reveal the sex and ancestry of camelids from archaeological sites from the Tulán ravine, a key area for understanding the transition from hunter-gatherer to pastoral societies in the South-Central Andes. We inferred the ancestry of 49 individuals with genome-wide coverages >0.001x and found evidence for both *Vicugna* and *Lama*. Investigations into 26 individuals of >0.01x showed that all individuals, except one male llama, represented ancestry not found in modern individuals. Similar male-to-female sex ratios suggest hunting rather than herding. Moreover, while intergeneric admixture is widespread in modern domesticated individuals, we find limited evidence of this in our dataset. Overall, our findings suggest that lost early domesticate lineages and/or wild camelids, not the direct ancestors of contemporary domesticates, were the primary source of camelids in both domestic and ritual contexts in the Tulán ravine during the Early Formative period (3,360–2,370 cal. yr BP).
