## Supplementary tables for "Palaeogenomics suggest domesticated camelid herding and wild camelid hunting in early pastoralist societies in the Atacama Desert"

### Sheet: Supplementary table S1
SRA ID	Species	Codename	Coverage	Mapped bp	Latitude	Longitude
SRR11097120	Lama glama	Llama1	36.0637	76137632369	NA	NA
SRR11905246	Lama glama	Llama2	12.2673	25891921464	-38.8346	-72.4435
SRR11905247	Lama glama	Llama3	11.7922	24882345564	-18.1959	-69.5593
SRR11905248	Lama glama	Llama4	15.5323	32765851118	-18.1959	-69.5593
SRR11905249	Lama guanicoe guanicoe	Guanicoe1	14.3646	30285191286	-53.2947	-70.3795
SRR11905250	Lama guanicoe guanicoe	Guanicoe2	13.4662	28396079361	-47.1174	-72.4865
SRR11905251	Lama guanicoe guanicoe	Guanicoe3	13.3961	28241621283	-36.3998	-69.3826
SRR11905252	Lama guanicoe guanicoe	Guanicoe4	9.97171	21023588685	-32.3956	-70.4168
SRR11905253	Vicugna pacos	Alpaca1	13.2803	28081254681	-38.8346	-72.4435
SRR11905254	Vicugna pacos	Alpaca2	13.5571	28669001006	-38.8346	-72.4435
SRR11905255	Vicugna pacos	Alpaca3	14.3947	30439102803	-38.8346	-72.4435
SRR11905256	Vicugna pacos	Alpaca4	13.2267	27965779047	-38.8346	-72.4435
SRR11905257	Vicugna pacos	Alpaca5	13.2364	27991870584	-38.8346	-72.4435
SRR11905258	Vicugna pacos	Alpaca6	12.1296	25646012504	-38.8346	-72.4435
SRR11905259	Vicugna pacos	Alpaca7	11.8739	25104286771	-38.8346	-72.4435
SRR11905260	Vicugna vicugna vicugna	Vicugna1	16.4336	34711029845	-30.3474	-61.9089
SRR11905261	Lama guanicoe cacsilensis	Cacsilensis1*	13.2745	27986767101	-30.6041	-71.1962
SRR11905262	Vicugna vicugna vicugna	Vicugna2	15.5116	32768785002	-27.0276	-69.052
SRR11905263	Vicugna vicugna vicugna	Vicugna3	8.3394	17593504145	-22.1008	-65.8675
SRR11905264	Vicugna vicugna vicugna	Vicugna4	13.6618	28857851837	-24.9138	-68.8204
SRR11905265	Vicugna vicugna mensalis	Mensalis1	12.213	25806730252	-18.9155	-69.1047
SRR11905266	Vicugna vicugna mensalis	Mensalis2	12.6135	26647324911	-18.2313	-69.3141
SRR11905267	Vicugna vicugna mensalis	Mensalis3	13.4871	28495838836	-13.6041	-75.3528
SRR11905268	Lama glama	Llama5	12.7585	26939070459	-38.8346	-72.4435
SRR11905269	Lama glama	Llama6	13.471	28445439118	-38.8346	-72.4435
SRR11905270	Lama glama	Llama7	13.5714	28647250176	-38.8346	-72.4435
SRR11905271	Lama glama	Llama8	12.8814	27184427142	-38.8346	-72.4435
SRR11905272	Lama guanicoe cacsilensis	Cacsilensis2*	12.9198	27239953610	-25.0015	-70.4624
SRR11905273	Lama guanicoe cacsilensis	Cacsilensis3	12.3893	26122163064	-18.1959	-69.5593
SRR13340600	Vicugna pacos	Alpaca8	38.6539	81766894016	-10.6771	-76.2629
SRR13340601	Vicugna pacos	Alpaca9	40.4812	85635421191	-10.6771	-76.2629
SRR13340602	Vicugna pacos	Alpaca10	38.4763	81405955532	-10.6771	-76.2629
SRR13340603	Vicugna pacos	Alpaca11	39.3091	83159783049	-15.8398	-70.0221
SRR13340604	Vicugna pacos	Alpaca12	39.5506	83667050386	-15.8398	-70.0221
SRR13340605	Vicugna pacos	Alpaca13	39.0347	82578377807	-15.8398	-70.0221
SRR15927273	Vicugna pacos	Alpaca14	39.4621	83375752284	-13.5317	-71.9702
SRR15966550	Lama glama	Llama9	40.3747	85204592657	-13.5317	-71.9702
SRR16008793	Lama guanicoe cacsilensis	Cacsilensis4	38.3404	80791719640	-13.5317	-71.9702
SRR16060509	Vicugna vicugna mensalis	Mensalis4	41.1102	86830316499	-13.5317	-71.9702
SRR16077698	Vicugna pacos	Alpaca15	39.0994	82594039185	-14.4759	-70.6365
SRR16097856	Vicugna pacos	Alpaca16	32.8963	69539384380	-14.4759	-70.6365
SRR26902344	Lama guanicoe cacsilensis	1g_GpuPe	13.4936	28483346222	-14.83	-74.68
SRR26902343	Lama guanicoe cacsilensis	3g_Gpu16	12.4164	26180505059	-18.19	-69.54
SRR26902332	Lama guanicoe cacsilensis	4g_Gpu03	14.1453	29815978892	-18.2	-69.54
SRR26902321	Lama guanicoe cacsilensis	5g_Gpu14	11.3053	23839713672	-18.27	-69.59
SRR26902311	Lama guanicoe cacsilensis	6g_Gpu17	15.599	32883250832	-18.21	-69.58
SRR26902310	Lama guanicoe guanicoe	7g_Gpa01	12.9176	27236716439	-25.07	-70.44
SRR26902309	Lama guanicoe guanicoe	8g_Gov03	13.2656	27969404529	-30.58	-71.18
SRR26902308	Lama guanicoe guanicoe	9g_Gmp06	12.037	25381817828	-32.18	-70.85
SRR26902307	Lama guanicoe guanicoe	10g_Gmp09	11.0459	23293742215	-32.18	-70.85
SRR26902306	Lama guanicoe guanicoe	11g_Gmp12	10.9697	23135456650	-32.18	-70.85
SRR26902342	Lama guanicoe guanicoe	12g_Gmp13A	10.9788	23164582418	-32.18	-70.85
SRR26902341	Lama guanicoe guanicoe	13g_Gmp19	15.6355	32952708245	-32.18	-70.85
SRR26902340	Lama guanicoe guanicoe	14g_ROC01	9.96977	21020942535	-32.76	-70.3
SRR26902339	Lama guanicoe guanicoe	15g_G2B2	14.8729	31388023319	-34.08	-70.08
SRR26902338	Lama guanicoe guanicoe	16g_Glp09	13.392	28235488014	-36.17	-68.82
SRR26902337	Lama guanicoe guanicoe	17g_Glp02	11.0427	23303728047	-36.17	-68.82
SRR26902336	Lama guanicoe guanicoe	18g_Glp07	11.0741	23366338362	-36.17	-68.82
SRR26902335	Lama guanicoe guanicoe	19g_Glp08	15.0534	31729707001	-36.17	-68.82
SRR26902334	Lama guanicoe guanicoe	20g_Glp10	14.9785	31564132116	-36.17	-68.82
SRR26902333	Lama guanicoe guanicoe	21g_Gba01	16.1219	33985599513	-41.15	-71.15
SRR26902331	Lama guanicoe guanicoe	22g_Gvch53	13.4661	28397028130	-47.6	-72.45
SRR26902330	Lama guanicoe guanicoe	23g_Gvch03	11.6737	24638485655	-47.6	-72.45
SRR26902329	Lama guanicoe guanicoe	24g_Gvch06	15.3195	32289791893	-47.6	-72.45
SRR26902328	Lama guanicoe guanicoe	25g_Gvch07	12.0538	25445693206	-47.6	-72.45
SRR26902327	Lama guanicoe guanicoe	26g_Gvch46	15.0538	31736060588	-47.6	-72.45
SRR26902326	Lama guanicoe guanicoe	27g_MS31	12.4516	26261230135	-41.73	-66.62
SRR26902325	Lama guanicoe guanicoe	28g_Telsen06	12.3844	26120304935	-42.58	-66.54
SRR26902324	Lama guanicoe guanicoe	29g_PVT805	15.2791	32252770864	-42.53	-63.76
SRR26902323	Lama guanicoe guanicoe	30g_Gtp17	15.1662	32012626103	-51.05	-72.92
SRR26902322	Lama guanicoe guanicoe	31g_Gtp15	11.2136	23652056282	-51.05	-72.92
SRR26902320	Lama guanicoe guanicoe	32g_Gtp20	11.6974	24674136544	-51.05	-72.92
SRR26902319	Lama guanicoe guanicoe	33g_Gtp22	10.4851	22121157773	-51.05	-72.92
SRR26902318	Lama guanicoe guanicoe	34g_Gtp26	15.0538	31736049093	-51.05	-72.92
SRR26902317	Lama guanicoe guanicoe	35g_12DNAG	15.0614	31792543263	-51.88	-61.18
SRR26902316	Lama guanicoe guanicoe	36g_Gtfp02	14.3631	30283042995	-53.28	-70.35
SRR26902315	Lama guanicoe guanicoe	37g_Gtf03	11.0994	23407977441	-53.28	-70.35
SRR26902314	Lama guanicoe guanicoe	38g_Gtf09	10.5429	22242971195	-53.28	-70.35
SRR26902313	Lama guanicoe guanicoe	39g_Gtf12	11.168	23556170346	-53.28	-70.35
SRR26902312	Lama guanicoe guanicoe	40g_Gtf15	11.231	23702010136	-53.28	-70.35
* denotes the likely misidentified L.g.cacsilensis that are L.g.guanicoe

### Sheet: Supplementary table S2
Sample ID	Genetic genus	Archaeological date	14C cal. yr.BP	Location	Osteometrical size	Excavation unit	Provenance	Level	Endo %	Mapped reads	Raw reads	Coverage	Mapped bp	SeXY mean	Sex	SeXY min	SeXY max	SeXY mean	Osteometrical size	Element	Laterality	BFp	Bp	Dp	DFp	A	GLm	Bd
C1	?	3400-2300 yr B.P.	3360–2950 to 2410–2389	TU-54	Small size	12C NW	Smaller ceremonial structure	17	0.048086	1970	4096848	4.60559e-05	89292	0.349252	?	0.581227	0.702929	0.645829	Small size	phalanx	anterior	18.59	18.62	17.22	16.88	-	-	-
C10	?	3400-2300 yr B.P.	3360–2950 to 2410–2371	TU-54	Big size	13B NW	Smaller ceremonial structure	28	0.519379	20529	3952606	0.000604722	1230903	0.75458	F	0.85888	0.901321	0.885185	Big size	phalanx	anterior	21.35	21.77	20.84	19.22	-	-	-
C11	Vicugna	3400-2300 yr B.P.	3360–2950 to 2410–2392	TU-54	Small size	13B NW	Smaller ceremonial structure	28	4.02349	172353	4283667	0.00452055	9303854	0.867629	F	0.897246	0.912339	0.904576	Small size	phalanx	anterior	16.3	16.5	15.98	15.43	-	-	-
C12	?	3400-2300 yr B.P.	3360–2950 to 2410–2393	TU-54	Small size	13A NW	Smaller ceremonial structure	8	0.539002	32125	5960085	0.000740358	1510913	0.515222	M	0.582562	0.597424	0.590723	Small size	phalanx	anterior	18.35	19.09	17.62	16.3	-	-	-
C13	Lama	3400-2300 yr B.P.	3360–2950 to 2410–2413	TU-54	Unknown	12C NW	Smaller ceremonial structure	29	1.46346	245972	16807589	0.00663198	13674648	0.41447	M	0.459371	0.461816	0.46066	Unknown	phalanx	anterior	-	-	18.02	17.15	-	-	-
C14	Lama	3400-2300 yr B.P.	3360–2950 to 2410–2372	TU-54	Big size	13A NW	Smaller ceremonial structure	8	1.05531	280778	26606120	0.00749253	15447556	0.847653	F	0.891137	0.904999	0.899002	Big size	phalanx	anterior	22.02	23.02	20.88	19.38	-	-	-
C15	Vicugna	3400-2300 yr B.P.	3360–2950 to 2410–2394	TU-54	Small size	13A NW	Smaller ceremonial structure	26	2.61167	128636	4925432	0.00341141	7012421	0.814522	F	0.888215	0.912982	0.899036	Small size	phalanx	anterior	15.5	15.88	15.55	14.94	-	-	-
C16	Lama	3400-2300 yr B.P.	3360–2950 to 2410–2373	TU-54	Big size	13A NW	Smaller ceremonial structure	11	0.277383	45619	16446237	0.00113443	2317874	0.444381	M	0.366523	0.37207	0.369465	Big size	astragalus	-	-	-	-	-	-	44	30.25
C17	?	3400-2300 yr B.P.	3360–2950 to 2410–2414	TU-54	Unknown	7A NW	Exterior	11	0.002526	302	11957500	1.20717e-05	15946	0	?	0	0	0	Unknown	astragalus	-	-	-	-	-	-	31.72	-
C18	Lama	3400-2300 yr B.P.	3360–2950 to 2410–2374	TU-54	Big size	12C NW	Smaller ceremonial structure	19	1.26269	46905	3714693	0.00104789	2143925	1.00255	F	0.99389	1.04047	1.0086	Big size	astragalus	-	-	-	-	-	-	40.54	28.96
C19	?	3400-2300 yr B.P.	3360–2950 to 2410–2395	TU-54	Small size	13B NW	Smaller ceremonial structure	8	0.040444	4556	11264944	9.67405e-05	194644	0.627644	?	0.679335	0.740227	0.713639	Small size	astragalus	-	-	-	-	-	-	29.46	20.6
C2	?	3400-2300 yr B.P.	3360–2950 to 2410–2370	TU-54	Big size	13A NW	Smaller ceremonial structure	9	0.003721	101	2714441	3.99294e-06	4502	1.77565	?	0	0	0	Big size	phalanx	anterior	22.02	22.63	20.04	19.28	-	-	-
C20	Vicugna	3400-2300 yr B.P.	3360–2950 to 2410–2396	TU-54	Small size	13B	Smaller ceremonial structure	28	24.4433	7932199	32451419	0.230388	482728271	0.472437	M	0.474768	0.475873	0.475227	Small size	astragalus	-	-	-	-	-	-	30.81	21.73
C21	Lama	3400-2300 yr B.P.	3360–2950 to 2410–2375	TU-54	Big size	12CNW	Smaller ceremonial structure	27	40.0129	8033682	20077726	0.280605	587158793	0.911318	F	0.951742	0.954316	0.953249	Big size	astragalus	-	-	-	-	-	-	42.37	29.26
C22	?	3400-2300 yr B.P.	3360–2950 to 2410–2415	TU-54	Unknown	13BNW	Smaller ceremonial structure	11	0.194559	27778	14277439	0.000717392	1463025	0.31912	M	0.357461	0.384866	0.368075	Unknown	astragalus	-	-	-	-	-	-	39.36	-
C24	Lama	3400-2300 yr B.P.	3360–2950 to 2410–2416	TU-54	Unknown	7ANW	Exterior	24	33.1535	2123916	6406302	0.0671599	139669643	0.909848	F	0.934253	0.937149	0.936107	Unknown	astragalus	-	-	-	-	-	-	-	26.61
C25	Lama	3400-2300 yr B.P.	3360–2950 to 2410–2376	TU-54	Big size	13ANW	Smaller ceremonial structure	9	4.15548	284777	6853041	0.00780816	16099492	0.478573	M	0.520542	0.526188	0.52345	Big size	phalanx	anterior	22.24	21.6	21.6	20.24	-	-	-
C27	Vicugna	3400-2300 yr B.P.	3360–2950 to 2410–2397	TU-54	Small size	13BNW	Smaller ceremonial structure	27	6.98444	617589	8842352	0.0149913	31015122	0.444749	M	0.475638	0.479918	0.478172	Small size	phalanx	anterior	16.41	16.48	16.01	15.22	-	-	-
C28	Lama	3400-2300 yr B.P.	3360–2950 to 2410–2377	TU-54	Big size	8ANW	Exterior	26	2.49421	165639	6640952	0.00408369	8389913	0.413097	M	0.406974	0.418427	0.413163	Big size	phalanx	anterior	20.8	20.45	18.83	16.88	-	-	-
C29	Lama	3400-2300 yr B.P.	3360–2950 to 2410–2417	TU-54	Unknown	13BNW	Smaller ceremonial structure	8	2.87464	201421	7006836	0.00534225	11003726	0.994501	F	0.90947	0.928134	0.918594	Unknown	phalanx	anterior	-	-	20.66	19.99	-	-	-
C3	?	3400-2300 yr B.P.	3360–2950 to 2410–2390	TU-54	Small size	AR2-EXT-F4	Exterior	80-90	0.067527	25976	38467789	0.000582365	1185031	0.503884	M	0.44695	0.478709	0.465393	Small size	astragalus	-	-	-	-	-	-	30.24	22.9
C30	Vicugna	3400-2300 yr B.P.	3360–2950 to 2410–2398	TU-54	Small size	8ANW	Exterior	17	6.53422	699199	10700572	0.017719	36670559	0.444271	M	0.466984	0.470664	0.468799	Small size	phalanx	anterior	17.05	17.86	17.24	16.58	-	-	-
C31	Lama	3400-2300 yr B.P.	3360–2950 to 2410–2378	TU-54	Big size	7ANW	Exterior	25	0.786083	73721	9378267	0.00168166	3445374	0.955378	F	0.912001	0.941707	0.929585	Big size	phalanx	anterior	20.8	-	19.26	17.48	-	-	-
C32	Lama	3400-2300 yr B.P.	3360–2950 to 2410–2379	TU-54	Big size	13BNW	Smaller ceremonial structure	28	12.5463	757030	6033884	0.0196906	40760983	0.892426	F	0.916072	0.921837	0.918998	Big size	phalanx	anterior	22.01	22.53	21.11	20.21	-	-	-
C33	Lama	3400-2300 yr B.P.	3360–2950 to 2410–2418	TU-54	Unknown	13BNW	Smaller ceremonial structure	22	14.0324	1095249	7805120	0.0266168	55173613	0.96903	F	0.970771	0.979159	0.974379	Unknown	phalanx	anterior	-	-	-	19.87	-	-	-
C34	Vicugna	3400-2300 yr B.P.	3360–2950 to 2410–2399	TU-54	Small size	13ANW	Smaller ceremonial structure	6	3.89362	389897	10013732	0.00878203	18123930	0.870929	F	0.889589	0.90448	0.895098	Small size	astragalus	-	-	-	-	-	-	21.86	20.72
C35	Lama	3400-2300 yr B.P.	3360–2950 to 2410–2431	TU-85	Big size	1	Domestic activity area	3	0.516186	77024	14921740	0.00180252	3696538	0.626805	M	0.685839	0.71017	0.697934	Big size	phalanx	anterior	20.8	20.64	18.98	17.89	-	-	-
C36	Lama	3400-2300 yr B.P.	3360–2950 to 2410–2441	TU-85	Unknown	1	Domestic activity area	3	0.081727	73826	90332966	0.00170744	3495547	0.914284	F	0.840426	0.859394	0.848915	Unknown	phalanx	indet	21.44	21.8	-	-	-	-	-
C37	?	3400-2300 yr B.P.	3360–2950 to 2410–2432	TU-85	Big size	D2	Domestic activity area	1	0.683449	30097	4403691	0.000617763	1258500	0.485879	M	0.562994	0.615056	0.594443	Big size	phalanx	anterior	21.87	22.21	20.78	19.1	-	-	-
C38	Vicugna	3400-2300 yr B.P.	3360–2950 to 2410–2433	TU-85	Big size	1	Domestic activity area	1	17.1694	2580697	15030755	0.0738704	153903603	0.462291	M	0.472451	0.474018	0.47328	Big size	phalanx	anterior	20.85	20.85	19.75	18.01	-	-	-
C39	Vicugna	3400-2300 yr B.P.	3360–2950 to 2410–2438	TU-85	Small size	F35 SE	Structure	5	10.9922	3405632	30982367	0.100024	208756305	0.972212	F	0.977602	0.982094	0.980363	Small size	phalanx	posterior	20.05	21.46	18.39	17.81	14.98	-	-
C4	?	3400-2300 yr B.P.	3360–2950 to 2410–2428	TU-85	Big size	A22 SE	Domestic activity area	28	0.007124	1243	17447626	3.2291e-05	62632	0.0696596	?	0.0732601	0.134328	0.106885	Big size	phalanx	posterior	22.1	22.98	20.2	18.67	15.02	-	-
C40	?	3400-2300 yr B.P.	3360–2950 to 2410–2400	TU-54	Small size	H4	Main ceremonial structure	14	11.1358	7876	70727	0.000207612	419563	0.978205	F	0.990011	1.08961	1.04521	Small size	phalanx	anterior	17.37	18.38	17.8	17.4	14.09	-	-
C41	Lama	3400-2300 yr B.P.	3360–2950 to 2410–2380	TU-54	Big size	10BNW	Smaller ceremonial structure	16	4.49599	473326	10527727	0.0160625	33194097	0.403334	M	0.423892	0.428304	0.426307	Big size	phalanx	anterior	21.38	22.09	19.9	18.85	15.81	-	-
C42	Lama	3400-2300 yr B.P.	3360–2950 to 2410–2381	TU-54	Big size	H4	Main ceremonial structure	14	13.5387	1154048	8524084	0.0362945	75265447	0.824852	F	0.871315	0.879908	0.876404	Big size	phalanx	anterior	21.02	22.17	19.92	18.56	15.33	-	-
C43	Lama	3400-2300 yr B.P.	3360–2950 to 2410–2382	TU-54	Big size	H4	Main ceremonial structure	12	7.70443	499190	6479261	0.0163682	33825894	0.422656	M	0.453287	0.458701	0.456041	Big size	astragalus	-	-	-	-	-	-	40.71	28.99
C44	?	3400-2300 yr B.P.	3360–2950 to 2410–2434	TU-85	Big size	A7 NW	Domestic activity area	18	0.155147	8883	5725553	0.000289991	583907	0.699568	?	0.563649	0.660647	0.608699	Big size	astragalus	-	-	-	-	-	-	43.72	30.6
C46	Lama	4340-4270 yr B.P.	5290-4840 to 4430-4090	TU-52	Big size	B5/SW		10	3.53386	318799	9021281	0.00835113	17226657	0.938639	F	0.922861	0.9354	0.929657	Big size	phalanx	anterior	22.76	23.5	20.47	19.81	15.99	-	-
C47	Vicugna	3400-2300 yr B.P.	3360–2950 to 2410–2401	TU-54	Small size	H2	Main ceremonial structure	9	1.85892	99509	5353052	0.00298719	6127148	0.853175	F	0.834818	0.857257	0.849008	Small size	phalanx	anterior	15.95	16.26	15.67	14.81	12.26	-	-
C48	?	3400-2300 yr B.P.	3360–2950 to 2410–2435	TU-85	Big size	E8 SE	Domestic activity area	140-145	0.225613	23618	10468380	0.00069252	1412451	1.0353	F	0.909549	0.947609	0.931412	Big size	phalanx	anterior	21.16	21.3	20.77	19.62	15.87	-	-
C49	Vicugna	3400-2300 yr B.P.	3360–2950 to 2410–2402	TU-54	Small size	H4	Main ceremonial structure	14	14.5313	996667	6858744	0.0275931	57194850	0.870866	F	0.931956	0.937739	0.935025	Small size	phalanx	anterior	15.19	15.95	17.18	16.21	13.48	-	-
C5	?	3400-2300 yr B.P.	3360–2950 to 2410–2412	TU-54	Unknown	AR2 Ext-F4	Exterior	70-80	0.056199	24117	42913334	0.00066727	1360759	0.545594	M	0.468407	0.496634	0.47807	Unknown	phalanx	indet	-	-	-	-	-	-	-
C50	Vicugna	3400-2300 yr B.P.	3360–2950 to 2410–2403	TU-54	Small size	H4 I2	Main ceremonial structure		12.3051	7118435	57849587	0.193781	405373924	0.868404	F	0.919509	0.922357	0.921147	Small size	phalanx	anterior	15.08	15.99	15.2	14.52	12.98	-	-
C52	?	3400-2300 yr B.P.	3360–2950 to 2410–2443	TU-94	Unknown				0.046249	6130	13254393	0.000165347	332571	0.92659	F	1.1665	1.35912	1.25788	Unknown	phalanx	indet	-	-	-	-	-	-	-
C53	?	3400-2300 yr B.P.	3360–2950 to 2410–2419	TU-54	Unknown	AR2-EXT-F4	Exterior	100-110cm	0.043175	509	1178937	1.55533e-05	27638	0	?	1.13636	1.58571	1.33891	Unknown	phalanx	indet	-	-	-	-	-	-	-
C54	Vicugna	3400-2300 yr B.P.	3360–2950 to 2410–2420	TU-54	Unknown	AR2 Ext-F4	Exterior	100-110cm	7.04551	769669	10924243	0.0186084	38545483	0.484102	M	0.513389	0.518775	0.515993	Unknown	phalanx	indet	-	-	18.16	16.93	-	-	-
C55	Lama	3400-2300 yr B.P.	3360–2950 to 2410–2421	TU-54	Unknown	AR2-EXT-F4	Exterior	80-90cm	1.13912	147965	12989463	0.00357693	7351676	0.867416	F	0.902415	0.91456	0.909248	Unknown	phalanx	indet	19.42	22.13	-	-	-	-	-
C57	Lama	3400-2300 yr B.P.	3360–2950 to 2410–2422	TU-54	Unknown	AR2-EXT-F5	Exterior	30-40cm	19.9765	1215293	6083622	0.0360162	74661016	0.404338	M	0.436488	0.440051	0.437599	Unknown	phalanx	anterior	-	-	-	-	-	-	-
C58	?	3400-2300 yr B.P.	3360–2950 to 2410–2404	TU-54	Small size	AR2 Ext-F4	Exterior	70-80	0.139291	14833	10648935	0.00033078	669389	0.697787	M	0.456689	0.497362	0.484732	Small size	phalanx	anterior	17.25	16.81	17	16.32	-	-	-
C59	Lama	3400-2300 yr B.P.	3360–2950 to 2410–2423	TU-54	Unknown	10C SE	Exterior	17	2.63258	834136	31685170	0.021018	43444909	0.743168	?	0.835179	0.842749	0.839097	Unknown	phalanx	indet	-	-	-	-	-	-	-
C6	?	3400-2300 yr B.P.	3360–2950 to 2410–2437	TU-85	Small size	A17 SW	Domestic activity area	21	0.042367	7296	17220883	0.000238761	479826	0.727993	?	0.765957	0.848238	0.805977	Small size	phalanx	anterior	18.74	19.64	18.27	17.34	15.33	-	-
C60	?	3400-2300 yr B.P.	3360–2950 to 2410–2424	TU-54	Unknown	AR2-EXT-F4	Exterior	20-30	0.292646	17312	5915674	0.000452542	917823	0.541906	M	0.456641	0.488843	0.474738	Unknown	astragalus	-	-	-	-	-	-	-	-
C61	Lama	3400-2300 yr B.P.	3360–2950 to 2410–2383	TU-54	Big size	1K SE	Exterior	26	0.145919	67278	46106351	0.00165891	3395741	0.39156	M	0.425787	0.434971	0.431908	Big size	astragalus	-	-	-	-	-	-	38.39	26.06
C62	Lama	3400-2300 yr B.P.	3360–2950 to 2410–2436	TU-85	Big size	F8SE	Domestic activity area	130-135	0.751793	51941	6908946	0.00112258	2296270	0.392516	M	0.373993	0.391158	0.380215	Big size	astragalus	-	-	-	-	-	-	39.48	28.6
C63	Vicugna	3400-2300 yr B.P.	3360–2950 to 2410–2425	TU-54	Unknown	A7NW	Domestic activity area	3	14.0939	1181731	8384719	0.0272695	56592728	0.919911	F	0.952239	0.959501	0.956878	Unknown	phalanx	indet	-	-	-	-	-	-	-
C64	Lama	3400-2300 yr B.P.	3360–2950 to 2410–2442	TU-85	Unknown	F8SE	Domestic activity area	35-40	6.76268	3154647	46647890	0.0644857	134161585	0.798807	?	0.851911	0.857259	0.854999	Unknown	phalanx	indet	-	16.51	14.89	-	-	-	-
C65	Lama	3400-2300 yr B.P.	3360–2950 to 2410–2439	TU-85	Unknown	A7NW	Domestic activity area	9	0.802922	43366	5401020	0.00113361	2307320	0.420376	M	0.395863	0.421305	0.407297	Unknown	phalanx	anterior	18.71	-	17.57	-	-	-	-
C66	Vicugna	3400-2300 yr B.P.	3360–2950 to 2410–2440	TU-85	Small size	36I SW	Structure	3	4.5782	220205	4809865	0.00528874	10882192	0.418044	M	0.440007	0.447802	0.444152	Small size	phalanx	anterior	16.66	17.44	15.89	15.73	13.77	-	-
C67	Lama	3400-2300 yr B.P.	3360–2950 to 2410–2384	TU-54	Big size	10BNW	Smaller ceremonial structure	25	3.18936	306808	9619721	0.0069765	14380968	0.476292	M	0.458451	0.466693	0.462126	Big size	astragalus	-	-	-	-	-	-	42.05	31.01
C68	Lama	3400-2300 yr B.P.	3360–2950 to 2410–2426	TU-54	Unknown	15	Smaller ceremonial structure	28	20.6795	2033865	9835184	0.0616286	128023237	0.390149	M	0.412039	0.415114	0.413812	Unknown	astragalus	-	-	-	-	-	-	39.4	-
C69	Lama	3400-2300 yr B.P.	3360–2950 to 2410–2405	TU-54	Small size	H4	Main ceremonial structure	14	20.639	667007	3231780	0.0200246	41403728	0.813097	F	0.867879	0.878468	0.873341	Small size	phalanx	anterior	15.2	-	17.2	-	-	-	-
C7	?	3400-2300 yr B.P.	3360–2950 to 2410–2429	TU-85	Big size	E8 SE	Domestic activity area	175-180	0.008255	261	3161837	7.73025e-06	12458	2.25845	?	0.877551	1.95238	1.41418	Big size	phalanx	posterior	20.46	21.65	18.79	17.04	15.28	-	-
C70	Lama	3400-2300 yr B.P.	3360–2950 to 2410–2406	TU-54	Small size	H4	Main ceremonial structure	14	2.86232	116505	4070297	0.00278121	5704965	0.908207	F	0.885903	0.901473	0.895802	Small size	phalanx	anterior	17.1	-	16.8	-	-	-	-
C71	Lama	3400-2300 yr B.P.	3360–2950 to 2410–2385	TU-54	Big size	11BNW	Smaller ceremonial structure	20	14.5995	653710	4477623	0.0176006	36428893	0.453533	M	0.453446	0.4566	0.455403	Big size	astragalus	-	-	-	-	-	-	39.45	29.48
C72	Lama	3400-2300 yr B.P.	3360–2950 to 2410–2386	TU-54	Big size	H4	Main ceremonial structure	14	15.7061	878585	5593897	0.0243605	50482723	0.445616	M	0.454908	0.456881	0.456152	Big size	astragalus	-	-	-	-	-	-	41.38	30.01
C73	Vicugna	3400-2300 yr B.P.	3360–2950 to 2410–2407	TU-54	Small size	11BNW	Smaller ceremonial structure	28	18.7317	1014614	5416548	0.0269862	55939245	0.425467	M	0.44396	0.446943	0.445074	Small size	astragalus	-	-	-	-	-	-	31.79	22.37
C74	Vicugna	3400-2300 yr B.P.	3360–2950 to 2410–2408	TU-54	Small size	F8	Main ceremonial structure	35-40	6.46854	460897	7125210	0.0101195	20894453	0.869488	F	0.904694	0.920729	0.915954	Small size	phalanx	anterior	15.51	-	14.89	-	-	-	-
C75	Lama	3400-2300 yr B.P.	3360–2950 to 2410–2387	TU-54	Big size	15	Smaller ceremonial structure	25	42.0181	2926499	6964861	0.0851811	177452663	0.929394	F	0.945815	0.950883	0.947835	Big size	astragalus	-	-	-	-	-	-	39.41	28.15
C76	?	3400-2300 yr B.P.	3360–2950 to 2410–2388	TU-54	Big size	13BNW	Smaller ceremonial structure	5	0.665946	20777	3119921	0.00052252	1062160	0.458853	M	0.448536	0.4723	0.460785	Big size	astragalus	-	-	-	-	-	-	38.63	27.35
C77	Vicugna	3400-2300 yr B.P.	3360–2950 to 2410–2409	TU-54	Small size	13BNW	Smaller ceremonial structure	27	0.911241	49201	5399338	0.00108725	2222970	0.901928	F	0.915831	0.947092	0.93186	Small size	astragalus	-	-	-	-	-	-	32.39	22.31
C78	?	3400-2300 yr B.P.	3360–2950 to 2410–2410	TU-54	Unknown				15.0307	3600	23951	0.000104528	209360	0.666131	?	0.681193	0.773316	0.740787	Unknown	-	-	-	-	-	-	-	-	-
C79	?	3400-2300 yr B.P.	3360–2950 to 2410–2411	TU-54	Unknown				7.52266	24487	325510	0.000632296	1289326	0.584818	M	0.605834	0.640844	0.627677	Unknown	-	-	-	-	-	-	-	-	-
C8	?	3400-2300 yr B.P.	3360–2950 to 2410–2430	TU-85	Big size	I36 SW	Structure	35	0.004271	477	11168348	1.29391e-05	22637	0.719253	?	0.681319	1.33333	1.09729	Big size	phalanx	posterior	20.08	20.36	18.16	16.88	13.31	-	-
C80	?	3400-2300 yr B.P.	3360–2950 to 2410–2427	TU-54	Unknown				14.4236	17511	121405	0.000426272	867616	0.429076	M	0.462467	0.482125	0.475866	Unknown	-	-	-	-	-	-	-	-	-
C9	?	3400-2300 yr B.P.	3360–2950 to 2410–2391	TU-54	Small size	13A NW	Smaller ceremonial structure	10	6.10943	182	2979	1.08919e-05	10000	0	?	0	0	0	Small size	phalanx	anterior	15.28	15.86	15.55	14.71	-	-	-

### Sheet: Supplementary table S3
ID	Species/size	Codename
SRR11905253	Vicugna pacos	Alpaca1
SRR13340602	Vicugna pacos	Alpaca10
SRR13340603	Vicugna pacos	Alpaca11
SRR11905254	Vicugna pacos	Alpaca2
SRR11905261	Lama guanicoe cacsilensis	Cacsilensis1
SRR11905272	Lama guanicoe cacsilensis	Cacsilensis2
SRR11905273	Lama guanicoe cacsilensis	Cacsilensis3
SRR16008793	Lama guanicoe cacsilensis	Cacsilensis4
SRR11905249	Lama guanicoe guanicoe	Guanicoe1
SRR11905250	Lama guanicoe guanicoe	Guanicoe2
SRR11905251	Lama guanicoe guanicoe	Guanicoe3
SRR11905252	Lama guanicoe guanicoe	Guanicoe4
SRR11097120	Lama glama	Llama1
SRR11905246	Lama glama	Llama2
SRR11905247	Lama glama	Llama3
SRR11905248	Lama glama	Llama4
SRR11905265	Vicugna vicugna mensalis	Mensalis1
SRR11905266	Vicugna vicugna mensalis	Mensalis2
SRR11905267	Vicugna vicugna mensalis	Mensalis3
SRR16060509	Vicugna vicugna mensalis	Mensalis4
C72	Big size	Tulan_C72
C75	Big size	Tulan_C75
C50	Small size	Tulan_C50
C20	Small size	Tulan_C20
C21	Big size	Tulan_C21
C38	Big size	Tulan_C38
C39	Small size	Tulan_C39
C69	Small size	Tulan_C69
SRR11905260	Vicugna vicugna vicugna	Vicugna1
SRR11905262	Vicugna vicugna vicugna	Vicugna2
SRR11905263	Vicugna vicugna vicugna	Vicugna3
SRR11905264	Vicugna vicugna vicugna	Vicugna4
